# Extensive splicing across the Saccharomyces cerevisiae genome

**DOI:** 10.1101/515163

**Authors:** Stephen M. Douglass, Calvin S. Leung, Tracy L. Johnson

## Abstract

Pre-mRNA splicing is vital for the proper function and regulation of eukaryotic gene expression. *Saccharomyces cerevisiae* has been used as a model organism for studies of RNA splicing because of the striking conservation of the spliceosome components and its catalytic activity. Nonetheless, there are relatively few annotated alternative splice forms, particularly when compared to higher eukaryotes. Here, we describe a method to combine large scale RNA sequencing data to accurately discover novel splice isoforms in *Saccharomyces cerevisiae*. Using our method, we find extensive evidence for novel splicing of annotated intron-containing genes as well as genes without previously annotated introns and splicing of transcripts that are antisense to annotated genes. By incorporating several mutant strains at varied temperatures, we find conditions which lead to differences in alternative splice form usage. Despite this, every class and category of alternative splicing we find in our datasets is found, often at lower frequency, in wildtype cells under normal growth conditions. Together, these findings show that there is widespread splicing in *Saccharomyces cerevisiae*, thus expanding our view of the regulatory potential of RNA splicing in yeast.

**Author Summary:** Pre-mRNA splicing is a fundamental step in eukaryotic gene expression. *Saccharomyces cerevisiae*, also known as brewer’s yeast, is a model organism for the study of pre-mRNA splicing in eukaryotes. Through the process of pre-mRNA splicing, a single gene is capable of encoding multiple mature mRNA products, but it is often difficult to identify the splice events that lead to these mRNA products. Here, we describe a method to accurately discover novel splice events in *Saccharomyces cerevisiae* and find evidence for extensive splicing in *Saccharomyces*. By utilizing a variety of strains and growth conditions, we are able to characterize many splice forms and correlate cellular conditions with prevalence of novel splice events.
