## Supplemental Table 3 for "Extensive splicing across the Saccharomyces cerevisiae genome"

### Sheet: Sheet1
Primer	Sequence
BIG1 F	GTTGCTTATTATGTGTGGAAGCTTTTG
BIG1 R	CACCTGGTCTACGTTACAATACTCC
SPF1 F	CCCAGAGA GCCACAAGTT GATCTTG
SPF1 R	CATTTAGAGGCAATCTTGACCTGTTGC
SIM1 F	GTGCTA CCCAACTACT TACATTCCT
SIM1 R	CTTGGCTAAGGCAGCAGATGAAAC
MCR1 F	CCTTGATTGGTGTCTTGTCGAGAGAG
MCR1 R	ACTCACAGGAGTGTATGGTCTCACC
LEU4 antisense	GAGAGTATTATTGCTCTTGCTGAGC
LEU4 R	CTTGTTGGGAAGGGTCATCCTTAG
